# Unveiling the Epigenomic Control of Temperature Acclimation in Marine Phytoplankton through Multiomics Integration

**DOI:** 10.64898/2026.08.19.745701

**Authors:** Christina Arvanitidou, Marcos Ramos-González, M. Elena García-Gómez, Florence Corellou, Mercedes García-González, Francisco J. Romero-Campero

## Abstract

Temperature plays a central role in marine phytoplankton biogeographical dynamics, physiology and gene expression. Nonetheless, the transcriptional regulatory mechanisms controlling temperature acclimation in marine phytoplankton are yet to be characterized. *Ostreococcus tauri* was chosen as a model species for green marine phytoplankton due to its cellular and genomic simplicity, as well as its evolutionary position within the green lineage. In this study, epigenomic and transcriptomic data were integrated to characterize changes induced by temperature in the trimethylation of histone 3 at lysines 27 and 4 (H3K27me3 and H3K4me3) epigenetic marks established by the Polycomb (PcG) and Trithorax group (TrxG) complexes, respectively. H3K27me3 was found to be a repressive mark responding to temperature, showing predominantly significant increased levels at high temperatures. While H3K4me3 was associated with active transcription, presenting less evident variations in cultures acclimated to different temperatures. H3K27me3 was found only marginally associated with transposable elements, being mostly involved in the repression of specific biological processes, such as gene expression control by transcription factors, meiosis, motors proteins and cytoskeletal structures. No significant conservation was found between the H3K27me3 gene targets in the model plant *Arabidopsis thaliana* and *Ostreococcus tauri*. Nonetheless, transcriptions factors belonging to the MADS-box, WRKY and AP2 families were consistently repressed by H3K27me3 in both species, unveiling that, although the specific downstream targets of this epigenetic mark have diversified during evolution, its role in modulating higher order regulatory nodes remains evolutionary conserved.
