## Supplementar Table 2 for "Unveiling the Epigenomic Control of Temperature Acclimation in Marine Phytoplankton through Multiomics Integration"

### Sheet: H3K27me3 Functional Enrichment
Supplemental Table 2. Functional enrichment in H3K27me3 marked genes.
ID	Description	GeneRatio	BgRatio	RichFactor	FoldEnrichment	pvalue	geneID	Count
GO:0040011	locomotion	6/166	10/4717	0.6	17.0494	3.24551e-07	ostta01g03980/ostta14g00070/ostta15g01070/ostta06g04460/ostta09g00590/ostta07g01910	6
GO:0007017	microtubule-based process	10/166	54/4717	0.185185	5.26216	1.39306e-05	ostta01g03940/ostta10g01050/ostta14g00070/ostta18g01040/ostta19g00020/ostta06g04460/ostta07g03080/ostta07g04210/ostta08g03710/ostta01g04320	10
GO:0007018	microtubule-based movement	7/166	29/4717	0.241379	6.85895	4.77736e-05	ostta14g00070/ostta18g01040/ostta19g00020/ostta06g04460/ostta07g03080/ostta08g03710/ostta01g04320	7
GO:0007010	cytoskeleton organization	8/166	48/4717	0.166667	4.73594	0.000225327	ostta01g03940/ostta10g01050/ostta14g00070/ostta14g01800/ostta06g04460/ostta07g04210/ostta08g03710/ostta01g04320	8
GO:0061982	meiosis I cell cycle process	4/166	15/4717	0.266667	7.57751	0.00148981	ostta11g01720/ostta05g02370/ostta07g03600/ostta08g01860	4
GO:0000226	microtubule cytoskeleton organization	5/166	26/4717	0.192308	5.46455	0.00183326	ostta01g03940/ostta10g01050/ostta14g00070/ostta06g04460/ostta07g04210	5
GO:0006508	proteolysis	20/166	311/4717	0.0643087	1.82737	0.00587676	ostta11g02000/ostta11g02250/ostta12g02560/ostta13g00020/ostta13g01770/ostta16g01100/ostta19g00190/ostta19g00580/ostta02g00020/ostta02g04180/ostta03g06010/ostta04g05600/ostta05g02422/ostta06g00060/ostta08g00030/ostta08g03960/ostta15g02930/ostta02g01720/ostta05g04760/ostta08g03000	20
GO:1903046	meiotic cell cycle process	4/166	22/4717	0.181818	5.16648	0.00658746	ostta11g01720/ostta05g02370/ostta07g03600/ostta08g01860	4
GO:0022402	cell cycle process	8/166	85/4717	0.0941176	2.67442	0.00954039	ostta01g03930/ostta10g01050/ostta11g01720/ostta05g02370/ostta07g03600/ostta08g01860/ostta02g01860/ostta07g01910	8
GO:0007127	meiosis I	3/166	14/4717	0.214286	6.08907	0.011704	ostta11g01720/ostta07g03600/ostta08g01860	3
GO:0051252	regulation of RNA metabolic process	16/166	251/4717	0.063745	1.81136	0.0144921	ostta11g02490/ostta14g02090/ostta15g01270/ostta16g01210/ostta17g00450/ostta02g03030/ostta03g02220/ostta03g02750/ostta03g03430/ostta03g06030/ostta06g01110/ostta07g01080/ostta07g04340/ostta08g02190/ostta01g05160/ostta15g01430	16
GO:0006355	regulation of DNA-templated transcription	15/166	231/4717	0.0649351	1.84517	0.0151802	ostta11g02490/ostta14g02090/ostta15g01270/ostta16g01210/ostta17g00450/ostta02g03030/ostta03g02220/ostta03g03430/ostta03g06030/ostta06g01110/ostta07g01080/ostta07g04340/ostta08g02190/ostta01g05160/ostta15g01430	15
GO:0051321	meiotic cell cycle	4/166	28/4717	0.142857	4.05938	0.0156569	ostta11g01720/ostta05g02370/ostta07g03600/ostta08g01860	4
GO:0031326	regulation of cellular biosynthetic process	17/166	276/4717	0.0615942	1.75024	0.0162529	ostta11g02490/ostta13g01130/ostta14g02090/ostta15g01270/ostta16g01210/ostta17g00450/ostta02g03030/ostta03g02220/ostta03g02750/ostta03g03430/ostta03g06030/ostta06g01110/ostta07g01080/ostta07g04340/ostta08g02190/ostta01g05160/ostta15g01430	17
GO:0009889	regulation of biosynthetic process	17/166	277/4717	0.0613718	1.74392	0.0167921	ostta11g02490/ostta13g01130/ostta14g02090/ostta15g01270/ostta16g01210/ostta17g00450/ostta02g03030/ostta03g02220/ostta03g02750/ostta03g03430/ostta03g06030/ostta06g01110/ostta07g01080/ostta07g04340/ostta08g02190/ostta01g05160/ostta15g01430	17
GO:2001141	regulation of RNA biosynthetic process	15/166	235/4717	0.0638298	1.81377	0.0175189	ostta11g02490/ostta14g02090/ostta15g01270/ostta16g01210/ostta17g00450/ostta02g03030/ostta03g02220/ostta03g03430/ostta03g06030/ostta06g01110/ostta07g01080/ostta07g04340/ostta08g02190/ostta01g05160/ostta15g01430	15
GO:0019219	regulation of nucleobase-containing compound metabolic process	16/166	266/4717	0.0601504	1.70921	0.0238301	ostta11g02490/ostta14g02090/ostta15g01270/ostta16g01210/ostta17g00450/ostta02g03030/ostta03g02220/ostta03g02750/ostta03g03430/ostta03g06030/ostta06g01110/ostta07g01080/ostta07g04340/ostta08g02190/ostta01g05160/ostta15g01430	16
GO:0140013	meiotic nuclear division	3/166	19/4717	0.157895	4.48668	0.0274007	ostta11g01720/ostta07g03600/ostta08g01860	3
GO:0010556	regulation of macromolecule biosynthetic process	16/166	273/4717	0.0586081	1.66539	0.0295013	ostta11g02490/ostta14g02090/ostta15g01270/ostta16g01210/ostta17g00450/ostta02g03030/ostta03g02220/ostta03g02750/ostta03g03430/ostta03g06030/ostta06g01110/ostta07g01080/ostta07g04340/ostta08g02190/ostta01g05160/ostta15g01430	16
GO:0098813	nuclear chromosome segregation	4/166	34/4717	0.117647	3.34302	0.0301498	ostta01g03930/ostta11g01720/ostta07g03600/ostta02g01860	4
GO:0051258	protein polymerization	3/166	21/4717	0.142857	4.05938	0.0357368	ostta07g04210/ostta08g03710/ostta01g04320	3
GO:0097435	supramolecular fiber organization	3/166	21/4717	0.142857	4.05938	0.0357368	ostta01g03940/ostta14g01800/ostta07g04210	3
GO:0010468	regulation of gene expression	19/166	354/4717	0.0536723	1.52513	0.0409053	ostta11g02490/ostta14g02090/ostta15g01265/ostta15g01270/ostta16g01210/ostta17g00450/ostta02g03030/ostta03g02220/ostta03g02750/ostta03g03430/ostta03g06030/ostta06g01110/ostta07g01080/ostta07g04340/ostta08g02190/ostta01g05160/ostta11g02730/ostta15g01430/ostta02g01860	19
GO:0007059	chromosome segregation	4/166	38/4717	0.105263	2.99112	0.0430969	ostta01g03930/ostta11g01720/ostta07g03600/ostta02g01860	4
GO:0060271	cilium assembly	2/166	10/4717	0.2	5.68313	0.046012	ostta14g00070/ostta06g04460	2
GO:0120031	plasma membrane bounded cell projection assembly	2/166	10/4717	0.2	5.68313	0.046012	ostta14g00070/ostta06g04460	2
