## Supplementar Table 4 for "Unveiling the Epigenomic Control of Temperature Acclimation in Marine Phytoplankton through Multiomics Integration"

### Sheet: H3K4me3 Functional Enrichment
Supplemental Table 4. Functional enrichment in H3K4me3 marked genes.
ID	Description	GeneRatio	BgRatio	RichFactor	FoldEnrichment	pvalue	geneID	Count
GO:0006412	translation	140/562	368/4717	0.380435	3.19308	2.31654e-42	ostta01g00210/ostta01g00485/ostta01g02400/ostta01g03150/ostta01g03190/ostta01g06000/ostta10g00430/ostta10g02015/ostta11g00780/ostta11g02360/ostta11g02400/ostta11g02380/ostta11g02500/ostta12g01010/ostta12g02450/ostta12g02680/ostta12g02920/ostta13g00070/ostta13g00880/ostta13g02260/ostta14g00620/ostta14g01060/ostta14g01075/ostta14g01220/ostta14g01520/ostta14g01850/ostta14g02310/ostta14g02770/ostta15…	140
GO:0043043	peptide biosynthetic process	140/562	372/4717	0.376344	3.15875	1.03189e-41	ostta01g00210/ostta01g00485/ostta01g02400/ostta01g03150/ostta01g03190/ostta01g06000/ostta10g00430/ostta10g02015/ostta11g00780/ostta11g02360/ostta11g02400/ostta11g02380/ostta11g02500/ostta12g01010/ostta12g02450/ostta12g02680/ostta12g02920/ostta13g00070/ostta13g00880/ostta13g02260/ostta14g00620/ostta14g01060/ostta14g01075/ostta14g01220/ostta14g01520/ostta14g01850/ostta14g02310/ostta14g02770/ostta15…	140
GO:0006518	peptide metabolic process	145/562	406/4717	0.357143	2.99759	3.86337e-40	ostta01g00090/ostta01g00210/ostta01g00485/ostta01g02400/ostta01g03150/ostta01g03190/ostta01g06000/ostta10g00430/ostta10g02015/ostta11g00780/ostta11g02360/ostta11g02400/ostta11g02380/ostta11g02500/ostta12g01010/ostta12g01230/ostta12g02450/ostta12g02680/ostta12g02920/ostta13g00070/ostta13g00880/ostta13g02260/ostta13g03030/ostta14g00620/ostta14g01060/ostta14g01075/ostta14g01220/ostta14g01520/ostta14…	145
GO:0043604	amide biosynthetic process	142/562	394/4717	0.360406	3.02497	9.05314e-40	ostta01g00210/ostta01g00485/ostta01g02400/ostta01g03150/ostta01g03190/ostta01g03280/ostta01g06000/ostta10g00430/ostta10g00580/ostta10g02015/ostta11g00780/ostta11g02360/ostta11g02400/ostta11g02380/ostta11g02500/ostta12g01010/ostta12g02450/ostta12g02680/ostta12g02920/ostta13g00070/ostta13g00880/ostta13g02260/ostta14g00620/ostta14g01060/ostta14g01075/ostta14g01220/ostta14g01520/ostta14g01850/ostta14…	142
GO:0043603	amide metabolic process	148/562	442/4717	0.334842	2.81041	3.54719e-37	ostta01g00090/ostta01g00210/ostta01g00485/ostta01g02400/ostta01g03150/ostta01g03190/ostta01g03280/ostta01g06000/ostta10g00430/ostta10g00580/ostta10g02015/ostta11g00780/ostta11g02360/ostta11g02400/ostta11g02380/ostta11g02500/ostta12g01010/ostta12g01230/ostta12g02450/ostta12g02680/ostta12g02920/ostta13g00070/ostta13g00880/ostta13g02260/ostta13g03030/ostta14g00620/ostta14g01060/ostta14g01075/ostta14…	148
GO:0002181	cytoplasmic translation	19/562	36/4717	0.527778	4.42976	2.53543e-09	ostta10g02015/ostta11g02400/ostta12g01010/ostta12g02920/ostta15g01180/ostta15g01830/ostta15g02200/ostta15g02290/ostta16g01410/ostta16g01770/ostta17g01870/ostta02g04390/ostta20g00130/ostta04g01270/ostta04g01760/ostta08g01750/ostta08g03240/ostta09g03180/ostta09g04010	19
GO:0015979	photosynthesis	39/562	137/4717	0.284672	2.38932	8.40344e-08	ostta01g00830/ostta01g01560/ostta01g03040/ostta01g04920/ostta01g06610/ostta10g03420/ostta12g00520/ostta12g02180/ostta13g00885/ostta14g00150/ostta14g02630/ostta15g02670/ostta15g02680/ostta16g00450/ostta16g01620/ostta16g02310/ostta17g00310/ostta18g01230/ostta18g01250/ostta18g01880/ostta18g01890/ostta02g00580/ostta02g02320/ostta02g02380/ostta02g02510/ostta02g02560/ostta02g03330/ostta02g03860/ostta02…	39
GO:0042255	ribosome assembly	14/562	26/4717	0.538462	4.51944	2.44702e-07	ostta01g00485/ostta01g01020/ostta12g02680/ostta13g00130/ostta14g01060/ostta14g02310/ostta15g01160/ostta03g03240/ostta03g04290/ostta04g05030/ostta07g00050/ostta07g03650/ostta08g01750/ostta09g04010	14
GO:0140694	non-membrane-bounded organelle assembly	16/562	34/4717	0.470588	3.94976	3.75794e-07	ostta01g00485/ostta01g01020/ostta01g03890/ostta12g02680/ostta13g00130/ostta14g01060/ostta14g02310/ostta15g01160/ostta03g03240/ostta03g04290/ostta04g05030/ostta06g01940/ostta07g00050/ostta07g03650/ostta08g01750/ostta09g04010	16
GO:0042274	ribosomal small subunit biogenesis	15/562	35/4717	0.428571	3.5971	3.8081e-06	ostta01g01020/ostta01g03150/ostta12g02680/ostta14g02310/ostta15g02010/ostta16g00390/ostta16g01730/ostta02g00790/ostta03g02770/ostta03g03240/ostta04g05030/ostta05g03870/ostta07g00050/ostta07g03650/ostta09g03180	15
GO:0042254	ribosome biogenesis	48/562	211/4717	0.227488	1.90936	4.32099e-06	ostta01g00485/ostta01g01020/ostta01g03150/ostta11g01430/ostta12g01010/ostta12g02680/ostta13g00130/ostta13g02670/ostta14g00110/ostta14g00620/ostta14g01060/ostta14g02190/ostta14g02310/ostta14g02770/ostta15g01160/ostta15g02010/ostta15g02320/ostta16g00390/ostta16g01170/ostta16g01730/ostta17g01620/ostta17g02220/ostta02g00430/ostta02g00790/ostta02g01330/ostta02g01350/ostta02g02490/ostta02g05480/ostta03…	48
GO:0042273	ribosomal large subunit biogenesis	15/562	38/4717	0.394737	3.31312	1.28634e-05	ostta01g00485/ostta12g01010/ostta13g00130/ostta14g01060/ostta15g01160/ostta17g02220/ostta03g01600/ostta03g04290/ostta04g02970/ostta05g01460/ostta06g04240/ostta08g01750/ostta08g01890/ostta08g03240/ostta09g04010	15
GO:0022613	ribonucleoprotein complex biogenesis	53/562	251/4717	0.211155	1.77228	1.3912e-05	ostta01g00485/ostta01g01020/ostta01g03150/ostta01g06400/ostta11g01430/ostta11g02500/ostta12g01010/ostta12g02680/ostta13g00130/ostta13g02670/ostta14g00110/ostta14g00620/ostta14g01060/ostta14g02190/ostta14g02310/ostta14g02770/ostta15g01160/ostta15g01830/ostta15g02010/ostta15g02320/ostta15g02870/ostta16g00390/ostta16g01170/ostta16g01730/ostta17g01620/ostta17g02220/ostta02g00430/ostta02g00790/ostta02…	53
GO:0009765	photosynthesis, light harvesting	12/562	26/4717	0.461538	3.8738	1.44856e-05	ostta01g04920/ostta12g02180/ostta16g00450/ostta16g02310/ostta18g01230/ostta02g03330/ostta03g04540/ostta03g04550/ostta03g04920/ostta05g03830/ostta07g02530/ostta09g02850	12
GO:0070925	organelle assembly	16/562	49/4717	0.326531	2.74065	0.000101984	ostta01g00485/ostta01g01020/ostta01g03890/ostta12g02680/ostta13g00130/ostta14g01060/ostta14g02310/ostta15g01160/ostta03g03240/ostta03g04290/ostta04g05030/ostta06g01940/ostta07g00050/ostta07g03650/ostta08g01750/ostta09g04010	16
GO:0022618	protein-RNA complex assembly	18/562	64/4717	0.28125	2.3606	0.000324653	ostta01g00485/ostta01g01020/ostta01g06400/ostta11g02500/ostta12g02680/ostta13g00130/ostta14g01060/ostta15g01160/ostta15g01830/ostta15g02870/ostta02g02530/ostta03g03240/ostta03g04290/ostta04g05030/ostta07g00050/ostta07g03650/ostta08g01750/ostta09g04010	18
GO:0071826	protein-RNA complex organization	18/562	65/4717	0.276923	2.32428	0.000400333	ostta01g00485/ostta01g01020/ostta01g06400/ostta11g02500/ostta12g02680/ostta13g00130/ostta14g01060/ostta15g01160/ostta15g01830/ostta15g02870/ostta02g02530/ostta03g03240/ostta03g04290/ostta04g05030/ostta07g00050/ostta07g03650/ostta08g01750/ostta09g04010	18
GO:0000027	ribosomal large subunit assembly	7/562	14/4717	0.5	4.19662	0.000530467	ostta01g00485/ostta13g00130/ostta14g01060/ostta15g01160/ostta03g04290/ostta08g01750/ostta09g04010	7
GO:0031323	regulation of cellular metabolic process	71/562	418/4717	0.169856	1.42565	0.000848899	ostta01g03190/ostta01g04920/ostta10g00430/ostta10g02100/ostta11g00340/ostta11g00820/ostta12g00510/ostta12g02770/ostta13g00110/ostta13g00130/ostta13g01510/ostta13g02760/ostta14g00150/ostta14g00400/ostta14g00620/ostta14g00660/ostta14g01220/ostta15g00840/ostta15g02290/ostta15g02680/ostta16g01280/ostta16g01340/ostta16g01520/ostta16g01770/ostta16g01890/ostta18g00310/ostta18g01190/ostta02g01070/ostta02…	71
GO:0010557	positive regulation of macromolecule biosynthetic process	11/562	33/4717	0.333333	2.79775	0.00102349	ostta01g03190/ostta11g00340/ostta14g00620/ostta02g01260/ostta03g01100/ostta05g02190/ostta06g04060/ostta07g01870/ostta08g01940/ostta08g03100/ostta09g02550	11
GO:0048518	positive regulation of biological process	35/562	175/4717	0.2	1.67865	0.00118568	ostta01g03190/ostta11g00340/ostta11g00820/ostta12g02360/ostta12g02770/ostta13g00130/ostta13g01510/ostta14g00620/ostta14g00660/ostta15g02290/ostta16g01280/ostta16g01770/ostta18g00310/ostta02g01260/ostta02g03080/ostta02g04050/ostta20g00890/ostta03g01100/ostta03g03520/ostta03g04660/ostta03g04980/ostta04g02210/ostta04g04580/ostta05g02190/ostta05g02620/ostta06g03740/ostta06g03810/ostta06g04060/ostta07…	35
GO:0009891	positive regulation of biosynthetic process	11/562	34/4717	0.323529	2.71546	0.00135351	ostta01g03190/ostta11g00340/ostta14g00620/ostta02g01260/ostta03g01100/ostta05g02190/ostta06g04060/ostta07g01870/ostta08g01940/ostta08g03100/ostta09g02550	11
GO:0031328	positive regulation of cellular biosynthetic process	11/562	34/4717	0.323529	2.71546	0.00135351	ostta01g03190/ostta11g00340/ostta14g00620/ostta02g01260/ostta03g01100/ostta05g02190/ostta06g04060/ostta07g01870/ostta08g01940/ostta08g03100/ostta09g02550	11
