## Supplementar Table 8 for "Unveiling the Epigenomic Control of Temperature Acclimation in Marine Phytoplankton through Multiomics Integration"

### Sheet: Supp Table 8
Supplemental Table 8. Functional enrichment over the significantly repressed genes associated to regions with significantly increase H3K27me3 ChIP levels.
ID	Description	GeneRatio	BgRatio	FoldEnrichment	pvalue	geneID
GO:0007017	microtubule-based process	24/575	54/4717	3.64599	2.93433e-09	ostta10g02500/ostta11g00410/ostta09g03140/ostta01g04320/ostta01g03940/ostta08g00790/ostta04g03110/ostta07g04210/ostta08g03710/ostta04g01350/ostta18g01040/ostta14g00070/ostta04g01990/ostta15g00480/ostta06g04460/ostta14g01490/ostta07g03080/ostta04g04480/ostta19g00020/ostta06g02100/ostta08g00900/ostta12g01270/ostta10g01050/ostta04g04680
GO:0007010	cytoskeleton organization	19/575	48/4717	3.24721	1.21006e-06	ostta10g02500/ostta07g01050/ostta09g03140/ostta01g04320/ostta01g03940/ostta08g00790/ostta07g04210/ostta08g03710/ostta14g00070/ostta04g01990/ostta15g00480/ostta06g04460/ostta10g02060/ostta14g01490/ostta14g01800/ostta10g01020/ostta12g01270/ostta10g01050/ostta04g04680
GO:0071103	DNA conformation change	17/575	40/4717	3.48648	1.36199e-06	ostta12g01020/ostta14g01050/ostta04g00700/ostta01g05630/ostta04g00690/ostta04g04760/ostta16g01200/ostta06g03630/ostta11g01760/ostta08g00240/ostta13g00410/ostta05g02940/ostta12g02040/ostta12g02840/ostta06g03320/ostta13g00120/ostta03g00320
GO:0000226	microtubule cytoskeleton organization	13/575	26/4717	4.10174	2.63676e-06	ostta10g02500/ostta09g03140/ostta01g03940/ostta08g00790/ostta07g04210/ostta14g00070/ostta04g01990/ostta15g00480/ostta06g04460/ostta14g01490/ostta12g01270/ostta10g01050/ostta04g04680
GO:0007018	microtubule-based movement	13/575	29/4717	3.67742	1.2123e-05	ostta11g00410/ostta01g04320/ostta04g03110/ostta08g03710/ostta04g01350/ostta18g01040/ostta14g00070/ostta06g04460/ostta14g01490/ostta07g03080/ostta04g04480/ostta19g00020/ostta08g00900
GO:0032392	DNA geometric change	14/575	35/4717	3.28139	2.73471e-05	ostta12g01020/ostta14g01050/ostta04g00700/ostta01g05630/ostta04g00690/ostta04g04760/ostta16g01200/ostta06g03630/ostta11g01760/ostta08g00240/ostta05g02940/ostta12g02040/ostta12g02840/ostta03g00320
GO:0006259	DNA metabolic process	63/575	319/4717	1.62012	4.18932e-05	ostta12g01020/ostta08g02610/ostta08g01850/ostta14g01050/ostta06g00060/ostta02g01247/ostta04g00700/ostta19g00045/ostta06g03990/ostta13g00030/ostta06g00330/ostta14g00920/ostta01g05630/ostta07g03510/ostta04g05600/ostta07g02570/ostta05g02360/ostta08g01860/ostta11g00310/ostta04g02100/ostta03g06010/ostta08g00390/ostta18g00180/ostta08g03990/ostta05g04200/ostta05g01320/ostta16g01200/ostta06g03630/ostta11…
GO:0006310	DNA recombination	22/575	76/4717	2.37469	6.33788e-05	ostta08g02610/ostta02g01247/ostta04g00700/ostta07g02570/ostta08g01860/ostta04g02100/ostta08g03990/ostta05g04200/ostta08g00240/ostta04g05590/ostta13g00410/ostta09g03530/ostta08g01210/ostta07g00020/ostta18g01440/ostta11g01720/ostta02g01245/ostta12g01965/ostta03g06000/ostta11g01600/ostta13g00120/ostta01g01270
GO:0040011	locomotion	6/575	10/4717	4.92209	0.000435588	ostta01g03980/ostta09g00590/ostta14g00070/ostta06g04460/ostta07g01910/ostta15g01070
GO:0030154	cell differentiation	13/575	41/4717	2.6011	0.000781628	ostta11g00410/ostta14g01650/ostta15g01430/ostta05g02940/ostta03g05560/ostta15g00480/ostta14g01800/ostta02g05010/ostta06g01830/ostta06g02780/ostta06g03320/ostta02g02830/ostta11g02490
GO:0048869	cellular developmental process	13/575	41/4717	2.6011	0.000781628	ostta11g00410/ostta14g01650/ostta15g01430/ostta05g02940/ostta03g05560/ostta15g00480/ostta14g01800/ostta02g05010/ostta06g01830/ostta06g02780/ostta06g03320/ostta02g02830/ostta11g02490
GO:0022402	cell cycle process	21/575	85/4717	2.02674	0.000993971	ostta12g00820/ostta09g03140/ostta02g01860/ostta07g03600/ostta08g01860/ostta02g03610/ostta05g04470/ostta13g00410/ostta05g02940/ostta03g05560/ostta15g00480/ostta05g02370/ostta04g04640/ostta11g01720/ostta07g01910/ostta15g02570/ostta01g03930/ostta12g01270/ostta13g00120/ostta10g01050/ostta04g04680
